# Dynamic Erasure of Random X-Chromosome Inactivation during iPSC Reprogramming

**DOI:** 10.1101/545558

**Authors:** Adrian Janiszewski, Irene Talon, Juan Song, Natalie De Geest, San Kit To, Greet Bervoets, Jean-Christophe Marine, Florian Rambow, Vincent Pasque

**Affiliations:** KU Leuven - University of Leuven, Department of Development and Regeneration, Herestraat 49, B-3000 Leuven, Belgium.; Laboratory for Molecular Cancer Biology, VIB Center for Cancer Biology; Department of Oncology, KU Leuven, Belgium

**Keywords:** Epigenetic reprogramming, X-chromosome reactivation, Epigenetic memory, iPSCs, Chromatin silencing

## Abstract

**Background:** Induction and reversal of chromatin silencing is critical for successful development, tissue homeostasis and the derivation of induced pluripotent stem cells (iPSCs). X-chromosome inactivation (XCI) and reactivation (XCR) in female cells represent chromosome-wide transitions between active and inactive chromatin states. While XCI has long been studied and provided important insights into gene regulation, the dynamics and mechanisms underlying the reversal of stable chromatin silencing of X-linked genes are much less understood. Here, we use allele-specific transcriptomic approaches to study XCR during mouse iPSC reprogramming in order to elucidate the timing and mechanisms of chromosome-wide reversal of gene silencing.

**Results:** We show that XCR is hierarchical, with subsets of genes reactivating early, late and very late. Early genes are activated before the onset of late pluripotency genes activation and the complete silencing of the long non-coding RNA (lncRNA) *Xist*. These genes are located genomically closer to genes that escape XCI, unlike those reactivating late. Interestingly, early genes also show increased pluripotency transcription factor (TF) binding. We also reveal that histone deacetylases (HDACs) restrict XCR in reprogramming intermediates and that the severe hypoacetylation state of the Xi persists until late reprogramming stages.

**Conclusions:** Altogether, these results reveal the timing of transcriptional activation of mono-allelically repressed genes during iPSC reprogramming, and suggest that allelic activation involves the combined action of chromatin topology, pluripotency transcription factors and chromatin regulators. These findings are important for our understanding of gene silencing, maintenance of cell identity, reprogramming and disease.
