## Supplementary table 1 for "Dynamic Erasure of Random X-Chromosome Inactivation during iPSC Reprogramming"

### Sheet: Sheet1
Library	Number of input reads	avg input read length	% Uniquely mapped reads	% of reads mapped to multiple loci	% of assigned fragments (pairs of reads)
Day 2	76206425	149	87.00	9.93	58.1
Day 8	60002742	150	84.74	10.46	62.0
Day 10	62880767	150	86.04	10.20	60.7
Day 13	55330816	148	84.28	11.76	54.4
Day 15	89063774	149	83.42	11.92	56.0
iPSCs	23653085	149	83.66	11.40	57.0
XX ESCs	57805870	148	77.89	17.69	53.7
