## Supplementary table 2 for "Dynamic Erasure of Random X-Chromosome Inactivation during iPSC Reprogramming"

### Sheet: Sheet1
Library	Reads/Pairs total	Unassignable (not overlapping SNPs)	129 specific	Cast specific	Conflicting SNP info
Day 2	80350275	65833508 (81.93%)	6489491 (8.08%)	7729963 (9.62%)	297313 (0.37%)
Day 8	62719524	46794051 (74.61%)	7780590 (12.41%)	7763169 (12.38%)	381714 (0.61%)
Day 10	66686599	51526841 (77.27%)	6929878 (10.39%)	7861762 (11.79%)	368118 (0.55%)
Day 13	59964735	48612016 (81.07%)	5184507 (8.65%)	5913086 (9.86%)	255126 (0.43%)
Day 15	95458482	74870248 (78.43%)	10219695 (10.71%)	9883249 (10.35%)	485290 (0.51%)
iPSCs	25087356	20049630 (79.92%)	2394189 (9.54%)	2523619 (10.06%)	119918 (0.48%)
XX ESCs	65425815	49246714 (75.27%)	11066206 (16.91%)	5035183 (7.70%)	77712 (0.12%)
