## Supplementary table 4 for "Dynamic Erasure of Random X-Chromosome Inactivation during iPSC Reprogramming"

### Sheet: Sheet1
name	target	used conc μM	quantity	cat number
Etoposide	DNA topoisomerase 2 (TOP2)	0.25	100 mg	S1225	Selleckchem
EPZ6438	Enhancer of zeste homolog 2 (EZH2)	1	10mg	S7128	Selleckchem
PFI-3	Transcription activator BRG1 (SMARCA4)	5	5mg	No.S7315	Selleckchem
PRT4165	Ring finger protein 1 (RING1)	10	25 mg	S5315	Selleckchem
I-BRD9	Bromodomain containing 9 (BRD9)	0.5	5mg	No.S7835	Selleckchem
A366	Euchromatic histone-lysine N-methyltransferase 2 (G9A)	0.05	10 mg	No. 5163	Tocris
JQ1	Bromodomain and extraterminal domain (BET)	0.5	10mg	No.S7110	Selleckchem
RG2833	Histone deacetylase 1+3 (HDAC1+3)	5	10 mg	No.S7292	Selleckchem
Topotecan	DNA topoisomerase 1 (TOP1)	0.01	50mg	No.S1231	Selleckchem
Aza	DNA methyltransferase 1 (DNMT1)	0.5	50mg	No.S1782	Selleckchem
